# Intracellular fraction of zona pellucida protein 3 is required for the oocyte to embryo transition in mice

**DOI:** 10.1101/2022.12.23.521410

**Authors:** Steffen Israel, Julia Seyfarth, Thomas Nolte, Hannes C.A. Drexler, Georg Fuellen, Michele Boiani

**Affiliations:** Max Planck Institute for Molecular Biomedicine, Roentgenstrasse 20, 48149 Muenster, Germany; Rostock University Medical Center, Institute for Biostatistics and Informatics in Medicine and Aging Research (IBIMA), Ernst-Heydemann-Strasse 8, 18057 Rostock, Germany

**Keywords:** animal model, embryo development, oocyte, *Trim-away*, zona pellucida

## Abstract

In oocyte biology the zona pellucida has long been known to operate three extracellular functions, namely, encasing the oocytes in ovarian follicles, mediating sperm-oocyte interaction and preventing premature embryo contact with maternal epithelia. The present study uncovers a fourth function that is fundamentally distinct from the other three, being critical for embryonic cell survival. Intriguingly, the three proteins of the mouse zona pellucida (ZP1, ZP2, ZP3) were found abundantly present also inside the embryo four days after fertilization, as shown by mass spectrometry, immunoblotting and immunofluorescence. *Trim-away*-mediated knockdown of ZPs in fertilized oocytes resulted in various grades of embryopathy: knockdown of ZP1 impeded blastocyst expansion, knockdown of ZP2 hampered the 2^nd^ zygotic cleavage, while knockdown of ZP3 hampered the 1^st^ zygotic cleavage - unlike the overexpression. Transcriptome analysis of ZP3-knockdown embryos pointed at defects of cytoplasmic translation in the context of embryonic genome activation. This conclusion was supported by reduced protein synthesis in the ZP3-knockdown and by the lack of cleavage arrest when knockdown was postponed from the 1-cell to the late 2-cell stage. These data place constraints on the long-standing notion that the zona pellucida proteins only operate in the extracellular space. We postulate that such noncanonical localization of ZP3 reflect novel roles in the embryo’s interior during the oocyte-to-embryo transition in mice.

**Graphical abstract:** 
