## Supplementary Table S3 for "Intracellular fraction of zona pellucida protein 3 is required for the oocyte to embryo transition in mice"

### Sheet: OPP intensity
2-cell-stage microinjection in one blastomere of zygote preloaded with mCherry-Trim21 mRNA	blastomere a,b	mCherry (+, pos.; -, neg.)	OPP fluorescence intensity (arbitrary units)
OGDB	1a	+	25060.3
OGDB	1b	+	24289.6
OGDB	2a	+	25625.5
OGDB	2b	+	24656.5
OGDB	3a	+	23703.4
OGDB	3b	+	23790
OGDB	4a	+	23645.6
OGDB	4b	+	22857.8
OGDB	5a	+	21787.5
OGDB	5b	+	22425.1
OGDB	6a	+	20914.4
OGDB	6b	+	20721.6
OGDB	7a	+	27452.4
OGDB	7b	+	25803.8
OGDB	8a	+	24712.7
OGDB	8b	+	23351.8
OGDB	9a	+	26386.7
OGDB	9b	+	28425
OGDB	10a	+	25797.4
OGDB	10b	+	26072.6
OGDB	11a	+	18816.5
OGDB	11b	+	19158.4
OGDB	12a	+	24850.4
OGDB	12b	+	26672.8
OGDB	13a	+	26402.1
OGDB	13b	+	24637.9
ZP3 Trim-away	1a	-	20777.3
ZP3 Trim-away	1b	+	20013.7
ZP3 Trim-away	2a	-	18019.5
ZP3 Trim-away	2b	+	21987.2
ZP3 Trim-away	3a	-	17673.4
ZP3 Trim-away	3b	+	21292.9
ZP3 Trim-away	4a	-	18235
ZP3 Trim-away	4b	+	19503.7
ZP3 Trim-away	5a	-	21031.7
ZP3 Trim-away	5b	+	22798.6
ZP3 Trim-away	6a	-	17991.9
ZP3 Trim-away	6b	+	19401.1
ZP3 Trim-away	7a	-	19924.3
ZP3 Trim-away	7b	+	21425.4
ZP3 Trim-away	8a	-	17306.4
ZP3 Trim-away	8b	+	20419.8
ZP3 Trim-away	9a	-	19224.2
ZP3 Trim-away	9b	+	21230.6
ZP3 Trim-away	10a	-	23861.6
ZP3 Trim-away	10b	+	25378
ZP3 Trim-away	11a	-	27553.7
ZP3 Trim-away	11b	+	30459.1
ZP3 Trim-away	12a	-	27660.4
ZP3 Trim-away	12b	+	28261.5
ZP3 Trim-away	13a	-	27053.3
ZP3 Trim-away	13b	+	27893.6
ZP3 Trim-away	14a	-	27600.8
ZP3 Trim-away	14b	+	28664.4
ZP3 Trim-away	15a	-	28327.7
ZP3 Trim-away	15b	+	29276.2
ZP3 Trim-away	16a	-	25349.3
ZP3 Trim-away	16b	+	26265.1
ZP3 Trim-away	17a	-	26697.8
ZP3 Trim-away	17b	+	28924
ZP3 Trim-away	18a	-	25540.1
ZP3 Trim-away	18b	+	28742.9
ZP3 Trim-away	19a	-	27105.5
ZP3 Trim-away	19b	+	28999.5
ZP3 Trim-away	20a	-	24803
ZP3 Trim-away	20b	+	26391.9
ZP3 Trim-away	21a	-	27261.6
ZP3 Trim-away	21b	+	28877.3
