## Supplementary Table S4 for "Intracellular fraction of zona pellucida protein 3 is required for the oocyte to embryo transition in mice"

### Sheet: ZP3 intensity
2-cell-stage microinjection in one blastomere of zygote preloaded with mCherry-Trim21 mRNA	blastomere a,b	mCherry (+, pos.; -, neg.)	ZP3 fluorescence intensity (arbitrary units)
ZP3 Trim-away	1a	-	39576.3
ZP3 Trim-away	1b	+	42871.5
ZP3 Trim-away	2a	-	47294.8
ZP3 Trim-away	2b	+	47564.4
ZP3 Trim-away	3a	-	45885.5
ZP3 Trim-away	3b	+	46034.3
ZP3 Trim-away	4a	-	39492.5
ZP3 Trim-away	4b	+	38535.5
ZP3 Trim-away	5a	-	43551.7
ZP3 Trim-away	5b	+	48147.1
ZP3 Trim-away	6a	-	39995.2
ZP3 Trim-away	6b	+	43383.8
ZP3 Trim-away	7a	-	41730.2
ZP3 Trim-away	7b	+	45932.8
ZP3 Trim-away	8a	-	43513.7
ZP3 Trim-away	8b	+	49371.5
ZP3 Trim-away	9a	-	38840.5
ZP3 Trim-away	9b	+	43725.7
ZP3 Trim-away	10a	-	43435.6
ZP3 Trim-away	10b	+	46095.4
ZP3 Trim-away	11a	-	43167.7
ZP3 Trim-away	11b	+	40676.7
ZP3 Trim-away	12a	-	43115.1
ZP3 Trim-away	12b	+	46582.7
ZP3 Trim-away	13a	-	40938.4
ZP3 Trim-away	13b	+	40848.2
ZP3 Trim-away	14a	-	44943.8
ZP3 Trim-away	14b	+	50555
OGDB	1a	+	51418.8
OGDB	1b	+	53114
OGDB	2a	+	54766.2
OGDB	2b	+	52340.8
OGDB	3a	+	54663.9
OGDB	3b	+	56119.3
OGDB	4a	+	46973
OGDB	4b	+	52234.2
OGDB	5a	+	50666.6
OGDB	5b	+	50798.5
OGDB	6a	+	51387.6
OGDB	6b	+	53254.1
OGDB	7a	+	52288.9
OGDB	7b	+	51346.6
OGDB	8a	+	55921.2
OGDB	8b	+	58471.1
OGDB	8a	+	57160.8
OGDB	9b	+	57551.7
